# Efficient multiple gene knock-out in *Colletotrichum higginsianum* via CRISPR-Cas9 ribonucleoprotein and *URA3*-based marker recycling

**DOI:** 10.1101/2023.04.20.537420

**Authors:** Katsuma Yonehara, Naoyoshi Kumakura, Takayuki Motoyama, Nobuaki Ishihama, Jean-Félix Dallery, Richard O’Connell, Ken Shirasu

## Abstract

Colletotrichum higginsianum is a hemibiotrophic pathogen that causes anthracnose disease on crucifer hosts, including Arabidopsis thaliana. Despite the availability of genomic and transcriptomic information and the ability to transform both organisms, identifying C. higginsianum genes involved in virulence has been challenging due to their recalcitrance to gene targeting and redundancy of virulence factors. To overcome these obstacles, we developed an efficient method for multiple gene disruption in C. higginsianum by combining CRISPR-Cas9 and URA3-based marker recycling systems. Our method significantly increased the efficiency of gene knock-out via homologous recombination by introducing genomic DNA double-strand breaks. We demonstrated the applicability of the URA3-based marker recycling system for multiple gene targeting in the same strain. Using our technology, we successfully targeted two melanin biosynthetic genes, SCD1 and PKS1, which resulted in deficiency in melanisation and pathogenicity in the mutants. Our findings demonstrate the effectiveness of our developments in analysing virulence factors in C. higginsianum, thus accelerating research on plant-fungus interactions.
