## Supplementary material for "Efficient multiple gene knock-out in *Colletotrichum higginsianum* via CRISPR-Cas9 ribonucleoprotein and *URA3*-based marker recycling": Table S1

### Sheet: Sheet1
	Table S1 Accession number list
	Gene name	Organism	GenBank protein accession	Locus tag
	URA3	C. higginsianum IMI349063A	OBR03777.1	CH63R_12904
	SCD1	C. higginsianum IMI349063A	OBR15178.1	CH63R_00358
	PKS1 (PKS19)	C. higginsianum IMI349063A	OBR07397.1	CH63R_08918
