## Supplementary material for "Efficient multiple gene knock-out in *Colletotrichum higginsianum* via CRISPR-Cas9 ribonucleoprotein and *URA3*-based marker recycling": Table S2

### Sheet: Sheet1
	Table S2. DNA list
	Name	Plasmid ID	Description	gRNA used together	Reference
	pET-Cas9-NLS-6xHis	-	Cas9 recombinant protein expression in E. coli.	-	Zuris et al., 2015
	pENTR4-URA3KO_NPTII	pNK149	Plasmid to replace URA3 in C. higginsianum genome with a NPTII expression cassette via homologous recombination. DNA fragments, including 0.5 kb genome sequences upstream and downstream of URA3 and the NPTII expression cassette, were fused into a pENTR4 plasmid. Fragments were PCR-amplified using C. higginsianum genomic DNA or pII99 plasmid (Namiki et al., 2001).	R106, R107	This report; Namiki et al., 2001
	pENTR4-SCD1KO_Tef::URA3	pKY069	Plasmid to replace SCD1 in C. higginsianum genome with a URA3 expression cassette and remove the cassette from the genome via homologous recombination. DNA fragments, including 0.5 kb genome sequences upstream and downstream of SCD1 and the URA3 expression cassette, were fused into a pENTR4 plasmid. Fragments were PCR-amplified using C. higginsianum genomic DNA or pNK059 plasmid (Kumakura et al.,…	R112, R113	This report; Kumakura et al., 2019
	pENTR4-PKS1KO_Tef::URA3	pKY070	Plasmid to replace PKS1 in C. higginsianum genome with a URA3 expression cassette and remove the cassette from the genome via homologous recombination. DNA fragments, including 0.5 kb genome sequences upstream and downstream of PKS1 and the URA3 expression cassette, were fused into a pENTR4 plasmid by HiFi DNA assembly. Fragments were PCR-amplified using C. higginsianum genomic DNA or pENTR4-SCD1…	R094, R095	This report
	pENTR4-URA3KI	pNK156	Plasmid to replace NPTII expression cassettes in ura3, scd1 ura3 and pks1 scd1 ura3 genome with URA3 via homologous recombination. DNA fragments, including 0.5 kb genome sequences upstream and downstream of URA3 original locus and URA3, were fused into a pENTR4 plasmid by HiFi DNA assembly. Fragments were PCR-amplified using C. higginsianum genomic DNA.	R114, R115	This report
