## Supplementary material for "Efficient multiple gene knock-out in *Colletotrichum higginsianum* via CRISPR-Cas9 ribonucleoprotein and *URA3*-based marker recycling": Table S3

### Sheet: Sheet1
	Table S3. Primer list #1
	Primer name	5'-sequence-3'	Description
	HF-pENTR4BB2_F	ATCTAGACCCAGCTTTCTTGTACAAAGTTGGCATTATAAGAAAGC	For plasmid backbone amplification from pENTR4 for pNK156 from pNK059 plasmid (Kumakura et al., 2019)
	HF-pETNR4BB2_R	GGGGCCCGAGCTTAAGTAACTAACTAACAGGAAG	For plasmid backbone amplification from pENTR4 for pNK156 from pNK059 plasmid (Kumakura et al., 2019)
	HF-pNK156IN_F	GTTACTTAAGCTCGGGCCCCCCCATCGGCCTCACCACCTAACTC	For upstream, downstream and CDS of URA3 sequence amplification from C. higginsianum genomic DNA for pENTR4-URA3KI
	HF-pNK156IN_R	CAAGAAAGCTGGGTCTAGATAGCTGCTCTTCTCGATGGGTGGATGAA	For upstream, downstream and CDS of URA3 sequence amplification from C. higginsianum genomic DNA for pENTR4-URA3KI
	PtrpC(G418R)_F	ATGCCAGTTGTTCCCAGTGATCTTCGTTTCG	For PtrpC, NPTII and TtrpC to construct the NPTII cassette from pII99 plasmid (Namiki et al., 2001) for pENTR4-URA3KO_NPTII
	TtrpC(G418R)_R	AAGAAGGATTACCTCTAAACAAGTGTACCTGTGCATTCTGG	For PtrpC, NPTII and TtrpC to construct the NPTII cassette from pII99 plasmid (Namiki et al., 2001) for pENTR4-URA3KO_NPTII
	HF-Ptef_F	GACCCTTTGGCTCGCTTAGTCAGTGC	For Tef promoter in Tef-URA3 from pNK059 plasmid (Kumakura et al., 2019)
	HF-Ptef_R	TGTGTCTGCCTCTAGAGTGATGTATGGAAGATGG	For Tef promoter in Tef-URA3 from pNK059 plasmid (Kumakura et al., 2019)
	HF-ChURA3_F	TCACTCTAGAGGCAGACACAATGACATCTCACGATACCCTGAAGGCGAC	For CDS of URA3 in Tef-URA3 from C. higginsianum genomic DNA for pENTR4-SCD1KO_Tef::URA3 and pENTR4-PKS1KO_Tef::URA3
	HF-ChURA3_R	TCCTGCAGCCCGGGGGATCCCTACGCTACCCGGGAGAGATACGC	For CDS of URA3 in Tef-URA3 from C. higginsianum genomic DNA for pENTR4-SCD1KO_Tef::URA3 and pENTR4-PKS1KO_Tef::URA3
	HF-Tscd1_F	GGATCCCCCGGGCTGCAGGA	For terminator of URA3 in Tef-URA3 from pNK059 plasmid (Kumakura et al., 2019)
	HF-Tscd1_R	CCCCCTATCCCATAAATGCATGTCCCC	For terminator of URA3 in Tef-URA3 from pNK059 plasmid (Kumakura et al., 2019)
	HF-pKY069UP_F	GTTACTTAAGCTCGGGCCCCCAATCGCGACTTGAGTCCCAGAGACCAG	For upstream of SCD1 from C. higginsianum genomic DNA for pENTR4-SCD1KO_Tef::URA3
	HF-pKY069UP_R	GTAACATGCCAGCGAGCTTCCTCCTGGACAACC	For upstream of SCD1 from C. higginsianum genomic DNA for pENTR4-SCD1KO_Tef::URA3
	HF-pKY069HS_F	GAAGCTCGCTGGCATGTTACCTGAACACCTCGTGTGTAAC	For homologous sequence to remove Tef-URA3 (blue box in Figure 3a, d) from C. higginsianum genomic DNA for pENTR4-SCD1KO_Tef::URA3
	HF-pKY069HS_R	ACTAAGCGAGCCAAAGGGTCACCCATGCTTCTGCCGCAACAAC	For homologous sequence to remove Tef-URA3 (blue box in Figure 3a, d) from C. higginsianum genomic DNA for pENTR4-SCD1KO_Tef::URA3
	HF-pKY069DW_F	TGCATTTATGGGATAGGGGGCGCTCGTTCCTCGACAAGATCTGGGAG	For downstream of SCD1 from C. higginsianum genomic DNA for pENTR4-SCD1KO_Tef::URA3
	HF-pKY069DW_R	CAAGAAAGCTGGGTCTAGATTTAAACAGCGGCGGCGACCTTG	For downstream of SCD1 from C. higginsianum genomic DNA for pENTR4-SCD1KO_Tef::URA3
	HF-pKY070UP_F	GTTACTTAAGCTCGGGCCCCCTTGTCCGCCCGCTCTCATAAGTCAG	For upstream of PKS1 from C. higginsianum genomic DNA for pENTR4-PKS1KO_Tef::URA3
	HF-pKY070UP_R	ACGACAGGGTCTGGATGTCGGGAGCGAGTCTTG	For upstream of PKS1 from C. higginsianum genomic DNA for pENTR4-PKS1KO_Tef::URA3
	HF-pKY070HS_F	CGACATCCAGACCCTGTCGTCCTTGATGTGGTTCTTG	For homologous sequence to remove Tef-URA3 (blue box in Figure 4b) from C. higginsianum genomic DNA for pENTR4-PKS1KO_Tef::URA3
	HF-pKY070HS_R	ACTAAGCGAGCCAAAGGGTCAGGAGAATTAACACCAGACGACGCGAG	For homologous sequence to remove Tef-URA3 (blue box in Figure 4b) from C. higginsianum genomic DNA for pENTR4-PKS1KO_Tef::URA3
	HF-pKY070DW_F	TGCATTTATGGGATAGGGGGACAAGTTCAGGACTAGGCACATGCCTG	For downstream of PKS1 from C. higginsianum genomic DNA for pENTR4-PKS1KO_Tef::URA3
	HF-pKY070DW_R	CAAGAAAGCTGGGTCTAGATCCACCTTGCCCTTTCGACGTAAATAAGGAATG	For downstream of PKS1 from C. higginsianum genomic DNA for pENTR4-PKS1KO_Tef::URA3
