## Supplementary material for "Efficient multiple gene knock-out in *Colletotrichum higginsianum* via CRISPR-Cas9 ribonucleoprotein and *URA3*-based marker recycling": Table S4

### Sheet: Sheet1
	Table S4. gRNA list
	Name	5'-sequcne-3'	Target	Description	Synthesis
	R106	AACACACGATTGGCACGCCG	URA3 CDS	Used in pENTR4-URA3KO_NPTII transformation.	IDT
	R107	GCTCGGCACGAATAATCGAG	URA3 CDS	Used in pENTR4-URA3KO_NPTII transformation.	IDT
	R112	AGGGTGAGTATATGTCCACA	SCD1 CDS	Used in pENTR4-SCD1KO_Tef::URA3 transformation.	IDT
	R113	ATGGTGGGAGAAGAGGTATC	SCD1 CDS	Used in pENTR4-SCD1KO_Tef::URA3 transformation.	IDT
	R094	CAAGCGACTGATCTCCAAAG	PKS1 CDS	Used in pENTR4-PKS1KO_Tef::URA3 transformation.	GS
	R095	GGAAGAGAGCATGGCCAGTG	PKS1 CDS	Used in pENTR4-PKS1KO_Tef::URA3 transformation.	GS
	R114	AATTATCTTTGCGAACCCAG	PtrpC in NPTII expression cassette	Used in pENTR4-URA3KI transformation.	IDT
	R115	GAGAACAGCAGCGATCCATG	TtrpC in NPTII expression cassette	Used in pENTR4-URA3KI transformation.	IDT
