## Supplementary material for "Efficient multiple gene knock-out in *Colletotrichum higginsianum* via CRISPR-Cas9 ribonucleoprotein and *URA3*-based marker recycling": Table S5

### Sheet: Sheet1
	Table S5. Fungal strain list.
	Strain ID	Name	Genotype	Parental strain	Description	Reference
	IMI349063A	C. higginsianum	Wild type	-		Dallery et al. 2017 BMC genomics
	ChNK0081	ura3 #1	ura3::Trp-NPTII	IMI349063A	URA3 knocked-out	This report
	ChNK0082	ura3 #2	ura3::Trp-NPTII	IMI349063A	URA3 knocked-out	This report
	ChNK0083	ura3 #3	ura3::Trp-NPTII	IMI349063A	URA3 knocked-out	This report
	ChNK0084	ura3 #4	ura3::Trp-NPTII	IMI349063A	URA3 knocked-out	This report
	ChKY0011	URA3KI #1	Wild type	ChNK0082	URA3 re-introduced	This report
	ChKY0012	URA3KI #2	Wild type	ChNK0082	URA3 re-introduced	This report
	ChKY0013	URA3KI #3	Wild type	ChNK0082	URA3 re-introduced	This report
	ChKY0001	scd1::TEF-URA3 ura3 #1	scd1::Tef-URA3 ura3	ChNK0082	SCD1 knocked-out by introducing TEF-URA3	This report
	ChKY0002	scd1::TEF-URA3 ura3 #2	scd1::Tef-URA3 ura3	ChNK0082	SCD1 knocked-out by introducing TEF-URA3	This report
	ChKY0021	scd1 ura3 #1	scd1 ura3	ChKY0001	TEF-URA3 removed	This report
	ChKY0022	scd1 ura3 #2	scd1 ura3	ChKY0001	TEF-URA3 removed	This report
	ChKY0023	scd1 ura3 #3	scd1 ura3	ChKY0001	TEF-URA3 removed	This report
	ChKY0024	scd1 ura3 #4	scd1 ura3	ChKY0001	TEF-URA3 removed	This report
	ChKY0031	scd1 ura3 #5	scd1 ura3	ChKY0002	TEF-URA3 removed	This report
	ChKY0032	scd1 ura3 #6	scd1 ura3	ChKY0002	TEF-URA3 removed	This report
	ChKY0033	scd1 ura3 #7	scd1 ura3	ChKY0002	TEF-URA3 removed	This report
	ChKY0034	scd1 ura3 #8	scd1 ura3	ChKY0002	TEF-URA3 removed	This report
	ChKY0061	scd1 #1	scd1	ChKY0021	URA3 re-introduced	This report
	ChKY0062	scd1 #2	scd1	ChKY0021	URA3 re-introduced	This report
	ChKY0071	scd1 #3	scd1	ChKY0031	URA3 re-introduced	This report
	ChKY0072	scd1 #4	scd1	ChKY0031	URA3 re-introduced	This report
	ChKY0041	pks1::TEF-URA3 scd1 ura3 #1	pks1::Tef-URA3 scd1 ura3	ChKY0021	PKS1 knocked-out by introducing TEF-URA3	This report
	ChKY0042	pks1::TEF-URA3 scd1 ura3 #2	pks1::Tef-URA3 scd1 ura3	ChKY0021	PKS1 knocked-out by introducing TEF-URA3	This report
	ChKY0051	pks1::TEF-URA3 scd1 ura3 #3	pks1::Tef-URA3 scd1 ura3	ChKY0031	PKS1 knocked-out by introducing TEF-URA3	This report
	ChKY0052	pks1::TEF-URA3 scd1 ura3 #4	pks1::Tef-URA3 scd1 ura3	ChKY0031	PKS1 knocked-out by introducing TEF-URA3	This report
	ChKY0081	pks1 scd1 ura3 #1	pks1 scd1 ura3	ChKY0041	TEF-URA3 removed	This report
	ChKY0082	pks1 scd1 ura3 #2	pks1 scd1 ura3	ChKY0041	TEF-URA3 removed	This report
	ChKY0091	pks1 scd1 ura3 #3	pks1 scd1 ura3	ChKY0051	TEF-URA3 removed	This report
	ChKY0092	pks1 scd1 ura3 #4	pks1 scd1 ura3	ChKY0051	TEF-URA3 removed	This report
	ChKY0101	pks1 scd1 #1	pks1 scd1	ChKY0081	URA3 re-introduced	This report
	ChKY0102	pks1 scd1 #2	pks1 scd1	ChKY0081	URA3 re-introduced	This report
	ChKY0111	pks1 scd1 #3	pks1 scd1	ChKY0091	URA3 re-introduced	This report
	ChKY0112	pks1 scd1 #4	pks1 scd1	ChKY0091	URA3 re-introduced	This report
