## Supplementary material for "Efficient multiple gene knock-out in *Colletotrichum higginsianum* via CRISPR-Cas9 ribonucleoprotein and *URA3*-based marker recycling": Table S6

### Sheet: Sheet1
	Table S6. Primer list #2
	Primer name	5'-sequence-3'	Description
	CP-DF013UP_F	TCGGCCGCTCTTAAAAGTCCGATTTTTGTCTAATC	NPTII knock-in into URA3 locus (Figure 1c_Fragment 1)
	CP-GntR-top_R	AAACGAAGATCACTGGGAACAACTG	NPTII knock-in into URA3 locus (Figure 1c_Fragment 1)
	CP-GntR-end_F	ATGCACAGGTACACTTGTTTAGAGGTAATC	NPTII knock-in into URA3 locus (Figure 1c_Fragment 2)
	CP-DF013DW_R	TGAAGCGAGTAGAGACGAGCTAATCATGCTG	NPTII knock-in into URA3 locus (Figure 1c_Fragment 2)
	CP-pKY069UP_F	CACGCCGCAAACGAATGCATGTCTG	SCD1 knockout via TEF-URA3 insertion (Figure 3a_Fragment 1)
	CP-ChURA3top_R	AGTCGCCTTCAGGGTATCGTGAGATGTC	SCD1 knockout via TEF-URA3 insertion (Figure 3a_Fragment 1)
	CP-ChURA3end_F	AATCGGAGGCTGAGAGATACCGCAGG	SCD1 knockout via TEF-URA3 insertion (Figure 3a_Fragment 2)
	CP-pKY069DW_R	TCGTCATTCCCGTGATCGGAGATTTCCTC	SCD1 knockout via TEF-URA3 insertion (Figure 3a_Fragment 2)
	CP-pKY069UP_F	CACGCCGCAAACGAATGCATGTCTG	TEF-URA3 removal from SCD1 locus (Figure 3d_Fragment 3)
	CP-pKY069MR_R	GAATCACCATCCCGTCTGGCTCCAAG	TEF-URA3 removal from SCD1 locus (Figure 3d_Fragment 3)
	CP-pKY070UP_F	CTTGACCTCCGCTCGAGTTGTTACGC	PKS1 knockout via TEF-URA3 insertion (Figure 4b_Fragment 1)
	CP-ChURA3top_R	AGTCGCCTTCAGGGTATCGTGAGATGTC	PKS1 knockout via TEF-URA3 insertion (Figure 4b_Fragment 1)
	CP-ChURA3end_F	AATCGGAGGCTGAGAGATACCGCAGG	PKS1 knockout via TEF-URA3 insertion (Figure 4b_Fragment 2)
	CP-pKY070DW_R	GGTACGGCTAGTGCGTACATTCTATCAACCG	PKS1 knockout via TEF-URA3 insertion (Figure 4b_Fragment 2)
	CP-pKY070UP_F	CTTGACCTCCGCTCGAGTTGTTACGC	TEF-URA3 removal from PKS1 locus (Figure 4b_Fragment 3)
	CP-pKY070MR_R	CAGGTACATGGATGGGTGCTGACGATG	TEF-URA3 removal from PKS1 locus (Figure 4b_Fragment 3)
	CP-DF013UP_F	TCGGCCGCTCTTAAAAGTCCGATTTTTGTCTAATC	URA3 knock-in into the original (NPTII) locus (Figure 5a_Fragment 1)
	CP-pNK156UP_R	AGGCACAGGTTGGACGCCTTCAAATC	URA3 knock-in into the original (NPTII) locus (Figure 5a_Fragment 1)
	CP-pNK156DW_F	TCGTCGGACGTGGTATCCTAAAGGCC	URA3 knock-in into the original (NPTII) locus (Figure 5a_Fragment 2)
	CP-DF013DW_R	TGAAGCGAGTAGAGACGAGCTAATCATGCTG	URA3 knock-in into the original (NPTII) locus (Figure 5a_Fragment 2)
